# A Cre-dependent massively parallel reporter assay allows for cell-type specific assessment of the functional effects of non-coding elements *in vivo*

**DOI:** 10.1101/2021.05.17.444514

**Authors:** Tomas Lagunas, Stephen P. Plassmeyer, Anthony D. Fischer, Ryan Z. Friedman, Michael A. Rieger, Din Selmanovic, Simona Sarafinovska, Alessandra F. Aguilar Lucero, Joon-Yong An, Stephan J. Sanders, Barak A. Cohen, Joseph D. Dougherty

**Affiliations:** Department of Genetics, Washington University School of Medicine, 660 S. Euclid Ave, Saint Louis MO, 63108, USA; Department of Psychiatry, Washington University School of Medicine; Division of Biology and Biomedical Sciences, Washington University School of Medicine; Department of Psychiatry and Behavioral Sciences, UCSF Weill Institute for Neuroscience, University of California, San Francisco, CA 94518; Department of Integrated Biomedical and Life Science, Korea University, Seoul 02841, Republic of Korea; School of Biosystem and Biomedical Science, College of Health Science, Korea University, Seoul 02841, Republic of Korea

**Author notes:** **Contact Information:** Dr. Joseph Dougherty, Department of Genetics, Campus Box 8232, 4566 Scott Ave., St. Louis, MO. 63110-1093, E.

## Abstract

The function of regulatory elements is highly dependent on the cellular context, and thus for understanding the function of elements associated with psychiatric diseases these would ideally be studied in neurons in a living brain. Massively Parallel Reporter Assays (MPRAs) are molecular genetic tools that enable functional screening of hundreds of predefined sequences in a single experiment. These assays have not yet been adapted to query specific cell types *in vivo* in a complex tissue like the mouse brain. Here, using a test-case 3′UTR MPRA library with genomic elements containing variants from ASD patients, we developed a method to achieve reproducible measurements of element effects *in vivo* in a cell type-specific manner, using excitatory cortical neurons and striatal medium spiny neurons as test cases. This new technique should enable robust, functional annotation of genetic elements in the cellular contexts most relevant to psychiatric disease.
