## Supplemental Table 2 for "A Cre-dependent massively parallel reporter assay allows for cell-type specific assessment of the functional effects of non-coding elements *in vivo*"

Experiment		Number of replicates	Reads per replicate (range)	% of barcodes detected [range]	Barcode Count Interquartile Range and (Median)	Expression correlation across replicates [range]	Number hits (ref v shuf) [Abundance]	Corresponding Results Table	Number hits (ref v alt) [Abundance]	Corresponding Results Table	Number hits (ref v shuf) [TE]	Corresponding Results Table	Number hits (ref v alt) [TE]	Corresponding Results Table
N2a In Vitro	pDNA	6	5006544-17672539	81.97%-82.30%	390-1849 (902)	NA	NA	NA	NA	NA	NA	NA	NA	NA
	Input RNA	6	35238619-69609178	82.33%-82.65%	1736-7813 (3935)	0.446-0.578	54	Supplemental Table 3, Sheet 1	3	Supplemental Table 4, Sheet 1	NA	NA	NA	NA
	TRAP RNA	6	31610757-44629441	82.40%-82.57%	1525-6937 (3447)	0.502-0.577	NA	NA	NA	NA	38	Supplemental Table 3, Sheet 2	1	Supplemental Table 4, Sheet 2
Vgat-Cre In Vivo	vDNA	3	1487307-2131033	81.4%-84.7%	42-317 (117)	NA	NA	NA	NA	NA	NA	NA	NA	NA
	RNA	6	972071-8023524	66.2%-78.2%	150-944 (414)	0.590-0.855	84	Supplemental Table 3, Sheet 4	0	Supplemental Table 4, Sheet 4	NA	NA	NA	NA
Vglut-Cre In Vivo	vDNA	2	4249828-4360722	82.4%-82.5%	181-767 (401)	NA	NA	NA	NA	NA	NA	NA	NA	NA
	RNA	11	2939183-6769059	65.3%-79.3%	175-871 (426)	0.185-0.519	36	Supplemental Table 3, Sheet 3	1	Supplemental Table 4, Sheet 3	NA	NA	NA	NA
